# An individualized causal framework for learning intercellular communication networks that define microenvironments of individual tumors

**DOI:** 10.1101/2021.11.11.467838

**Authors:** Xueer Chen, Lujia Chen, Cornelius H.L. Kürten, Fattaneh Jabbari, Lazar Vujanovic, Ying Ding, Binfeng Lu, Kevin Lu, Aditi Kulkarni, Tracy Tabib, Robert Lafyatis, Gregory Cooper, Robert Ferris, Xinghua Lu

**Affiliations:** Department of Biomedical Informatics, University of Pittsburgh; Center for Causal Discovery, University of Pittsburgh; Department of Otolaryngology, University of Pittsburgh; University of Pittsburgh Hillman Cancer Center, University of Pittsburgh; Department of Otorhinolaryngology, Head and Neck Surgery, University Hospital Essen, University Duisburg-Essen; Department of Biostatistics, University of Pittsburgh; Department of Immunology, University of Pittsburgh; Williamsville North High School, Williamsville, NY 14221

## Abstract

Cells within a tumor microenvironment (TME) dynamically communicate and influence each other’s cellular states through an intercellular communication network (ICN). In cancers, intercellular communications underlie immune evasion mechanisms of individual tumors. We developed an individualized causal analysis framework for discovering tumor-specific ICNs. Using head and neck squamous cell carcinoma (HNSCC) tumors as a testbed, we first mined single-cell RNA-sequencing data to discover gene expression modules (GEMs) that reflect the states of transcriptomic processes within tumor and stromal single cells. By deconvoluting bulk transcriptomes of HNSCC tumors profiled by The Cancer Genome Atlas (TCGA), we estimated the activation states of these transcriptomic processes in individual tumors. Finally, we applied individualized causal network learning to discover an ICN within each tumor. Our results show that cellular states of cells in TMEs are coordinated through ICNs that enable multi-way communications among epithelial, fibroblast, endothelial, and immune cells. Further analyses of individual ICNs revealed structural patterns that were shared across subsets of tumors, leading to the discovery of 4 different subtypes of networks that underlie disparate TMEs of HNSCC. Patients with distinct TMEs exhibited significantly different clinical outcomes. Our results show that the capability of estimating individual ICNs reveals heterogeneity of ICNs and sheds light on the importance of intercellular communication in impacting disease development and progression.
