## Supplementary material for "An individualized causal framework for learning intercellular communication networks that define microenvironments of individual tumors": A compressed folder containing supplementary tables: Table S3.csv

immGEMs	hazard_ratio	pvalue
immGEM_22	0.133221319	5.20E-07
immGEM_34	0.191687079	5.81E-07
immGEM_57	0.208518523	9.89E-07
immGEM_16	0.2898829	1.08E-06
immGEM_9	0.149852499	6.52E-06
immGEM_6	0.305773657	3.74E-05
immGEM_28	0.345208747	5.07E-05
immGEM_29	3.396760481	8.41E-05
immGEM_20	2.344906875	0.000284238
immGEM_33	0.338696516	0.000328642
immGEM_51	0.481637	0.001181735
immGEM_4	2.230690881	0.001567075
immGEM_7	0.51987006	0.001673311
immGEM_41	2.533641654	0.005272615
immGEM_14	0.580501993	0.014738009
immGEM_32	0.481653058	0.015182122
immGEM_26	0.433596155	0.02256264
immGEM_2	1.753176606	0.023489127
immGEM_18	1.527541928	0.031081506
immGEM_3	1.588945481	0.045989324
immGEM_8	1.519026958	0.08404279
immGEM_23	0.613628942	0.087151857
immGEM_1	1.486769715	0.128010483
immGEM_35	0.622862504	0.161968021
immGEM_11	1.205449215	0.237127474
immGEM_64	0.742979317	0.244397527
immGEM_5	1.184775165	0.253837036
immGEM_62	1.500188575	0.330711837
immGEM_61	1.390796932	0.338062953
immGEM_19	1.352856821	0.355733003
immGEM_10	1.281333052	0.375661593
immGEM_38	1.30514652	0.399308901
immGEM_49	1.310846509	0.438476559
immGEM_40	0.733386464	0.448812792
immGEM_27	0.852425812	0.571171129
immGEM_15	0.88433351	0.645491453
immGEM_44	1.042568039	0.821139663
immGEM_12	0.947229141	0.878384629
immGEM_17	0.95788199	0.903879489
