## Supplementary material for "An individualized causal framework for learning intercellular communication networks that define microenvironments of individual tumors": A compressed folder containing supplementary tables: Table S4.csv

imm_celltypes	hazard_ratio	pvalue
treg_2	0.285234965	3.17E-06
cd4_1	0.329668313	1.26E-05
mono_8	2.564220523	1.90E-05
cd4_4	0.353178073	6.13E-05
cd4_5	0.313511139	0.000170165
cd8_8	0.386698928	0.000183932
nk_2	2.336445473	0.000310521
cd8_7	0.323701174	0.000397725
mono_9	1.935590004	0.000862187
cd8_1	1.982392721	0.00094545
cd8_6	0.545282017	0.001438416
treg_1	0.316878795	0.00239718
cd4_2	0.427314332	0.003243318
cd8_3	1.573533349	0.013461514
nk_1	0.55659898	0.014209472
cd4_3	0.523440869	0.032340384
mono_6	1.436053751	0.04011067
bcell_2	0.651504264	0.054691896
mono_1	1.55101896	0.057987765
bcell_3	1.201156325	0.174589881
cd8_2	1.320372473	0.223371361
bcell_1	1.238596709	0.37064469
mono_5	1.285808511	0.438686222
mono_7	1.240327172	0.516354866
cd8_4	1.134163657	0.62604361
mono_4	0.867096779	0.695926083
nk_3	0.913173339	0.763576258
mono_3	1.060992084	0.845715911
mono_2	1.059697732	0.876532865
cd8_5	0.980356024	0.946482492
