## Supplementary material for "An individualized causal framework for learning intercellular communication networks that define microenvironments of individual tumors": A compressed folder containing supplementary tables: Table S6.csv

source_GEM	target_GEM	source_celltye	target_cell_type
endo_GEM_10	fib_GEM_19	endo3	fib2
endo_GEM_14	epi_GEM_38	endo3_4	epi1
endo_GEM_2	endo_GEM_1	endo_2_3_6	endo1_4_5
endo_GEM_2	endo_GEM_5	endo_2_3_6	endo1_5
endo_GEM_2	epi_GEM_37	endo_2_3_6	epi7
endo_GEM_21	imm_GEM_34	endo6	cd8t_6
endo_GEM_23	fib_GEM_4	endo5	fib2_3_6
endo_GEM_28	epi_GEM_43	endo4	epi3
endo_GEM_28	fib_GEM_37	endo4	fib6
endo_GEM_28	imm_GEM_40	endo4	mono2
endo_GEM_28	imm_GEM_64	endo4	bcell_2
endo_GEM_3	epi_GEM_14	endo5_6	epi6_7
endo_GEM_3	epi_GEM_36	endo5_6	epi7
endo_GEM_3	fib_GEM_56	endo5_6	fib1
endo_GEM_35	epi_GEM_12	endo4	epi1
endo_GEM_35	fib_GEM_35	endo4	fib4
endo_GEM_38	epi_GEM_15	endo6	epi7
endo_GEM_38	epi_GEM_56	endo6	epi5_8
endo_GEM_39	imm_GEM_8	endo2	cd4t_1
endo_GEM_4	epi_GEM_3	endo5_6	epi3_6_7
endo_GEM_42	epi_GEM_2	endo4	epi1
endo_GEM_42	fib_GEM_10	endo4	fib3_5
endo_GEM_50	epi_GEM_42	endo3_4	epi3
endo_GEM_51	fib_GEM_30	endo3_4	fib5
endo_GEM_59	epi_GEM_50	endo6	epi1
endo_GEM_6	fib_GEM_7	endo4	fib1
endo_GEM_6	imm_GEM_26	endo4	cd4t_2
endo_GEM_8	fib_GEM_2	endo1_4	fib2_3_5
epi_GEM_10	imm_GEM_10	epi1	mono2
epi_GEM_11	imm_GEM_44	epi1	cd8t_2
epi_GEM_12	endo_GEM_50	epi1	endo3_4
epi_GEM_13	epi_GEM_62	epi	epi2_7
epi_GEM_14	endo_GEM_30	epi6_7	endo6
epi_GEM_14	endo_GEM_50	epi6_7	endo3_4
epi_GEM_14	epi_GEM_3	epi6_7	epi3_6_7
epi_GEM_18	epi_GEM_44	epi2	epi2
epi_GEM_2	endo_GEM_12	epi1	endo4
epi_GEM_2	endo_GEM_42	epi1	endo4
epi_GEM_2	endo_GEM_8	epi1	endo1_4
epi_GEM_21	imm_GEM_11	epi2_3	mono2_mono8
epi_GEM_22	fib_GEM_16	epi5	fib6
epi_GEM_22	imm_GEM_5	epi5	cd8t_2
epi_GEM_23	epi_GEM_39	epi1	epi1
epi_GEM_23	epi_GEM_8	epi1	epi6
epi_GEM_24	endo_GEM_15	epi2_3	endo6
epi_GEM_24	endo_GEM_59	epi2_3	endo6
epi_GEM_24	fib_GEM_12	epi2_3	fib5
epi_GEM_25	fib_GEM_56	epi4	fib1
epi_GEM_26	epi_GEM_23	epi6_8	epi1
epi_GEM_26	epi_GEM_39	epi6_8	epi1
epi_GEM_26	fib_GEM_7	epi6_8	fib1
epi_GEM_3	endo_GEM_16	epi3_6_7	endo6
epi_GEM_30	epi_GEM_43	epi1	epi3
epi_GEM_30	imm_GEM_5	epi1	cd8t_2
epi_GEM_35	endo_GEM_3	epi6_7	endo5_6
epi_GEM_36	endo_GEM_38	epi7	endo6
epi_GEM_36	epi_GEM_47	epi7	epi7
epi_GEM_38	endo_GEM_16	epi1	endo6
epi_GEM_38	epi_GEM_25	epi1	epi4
epi_GEM_38	epi_GEM_31	epi1	epi1
epi_GEM_38	epi_GEM_45	epi1	epi2
epi_GEM_39	epi_GEM_42	epi1	epi3
epi_GEM_44	endo_GEM_35	epi2	endo4
epi_GEM_45	epi_GEM_62	epi2	epi2_7
epi_GEM_47	endo_GEM_38	epi7	endo6
epi_GEM_47	epi_GEM_36	epi7	epi7
epi_GEM_47	fib_GEM_1	epi7	fib1_2_3
epi_GEM_51	epi_GEM_21	epi1	epi2_3
epi_GEM_54	epi_GEM_48	epi5	epi7
epi_GEM_56	endo_GEM_34	epi5_8	endo5
epi_GEM_57	epi_GEM_30	epi2	epi1
epi_GEM_7	endo_GEM_1	epi4_5	endo1_4_5
epi_GEM_7	fib_GEM_11	epi4_5	fib2_3
epi_GEM_7	fib_GEM_30	epi4_5	fib5
epi_GEM_7	fib_GEM_34	epi4_5	fib2
epi_GEM_78	endo_GEM_12	epi4	endo4
epi_GEM_78	endo_GEM_42	epi4	endo4
epi_GEM_78	epi_GEM_1	epi4	epi
epi_GEM_8	epi_GEM_6	epi6	epi7_8
epi_GEM_8	imm_GEM_38	epi6	cd8t_3
epi_GEM_9	endo_GEM_6	epi8	endo4
epi_GEM_9	fib_GEM_34	epi8	fib2
fib_GEM_1	epi_GEM_25	fib1_2_3	epi4
fib_GEM_1	epi_GEM_9	fib1_2_3	epi8
fib_GEM_11	endo_GEM_7	fib2_3	endo1
fib_GEM_11	fib_GEM_33	fib2_3	fib1
fib_GEM_11	imm_GEM_11	fib2_3	mono2_mono8
fib_GEM_11	imm_GEM_18	fib2_3	mono6
fib_GEM_12	imm_GEM_4	fib5	mono8
fib_GEM_14	imm_GEM_41	fib4	nk2
fib_GEM_14	imm_GEM_49	fib4	nk3
fib_GEM_16	endo_GEM_10	fib6	endo3
fib_GEM_16	fib_GEM_33	fib6	fib1
fib_GEM_3	endo_GEM_2	fib4_6	endo_2_3_6
fib_GEM_3	endo_GEM_30	fib4_6	endo6
fib_GEM_3	epi_GEM_26	fib4_6	epi6_8
fib_GEM_30	epi_GEM_12	fib5	epi1
fib_GEM_33	endo_GEM_28	fib1	endo4
fib_GEM_33	endo_GEM_6	fib1	endo4
fib_GEM_4	endo_GEM_5	fib2_3_6	endo1_5
fib_GEM_4	epi_GEM_7	fib2_3_6	epi4_5
fib_GEM_5	epi_GEM_5	fib2_6	epi3_5
fib_GEM_56	epi_GEM_11	fib1	epi1
fib_GEM_56	epi_GEM_31	fib1	epi1
fib_GEM_7	endo_GEM_6	fib1	endo4
fib_GEM_9	imm_GEM_29	fib1	mono1_2
imm_GEM_1	fib_GEM_14	tcell_nk_bcell	fib4
imm_GEM_1	imm_GEM_2	tcell_nk_bcell	mono
imm_GEM_1	imm_GEM_4	tcell_nk_bcell	mono8
imm_GEM_10	imm_GEM_38	mono2	cd8t_3
imm_GEM_11	endo_GEM_28	mono2_mono8	endo4
imm_GEM_11	imm_GEM_3	mono2_mono8	cd8t_nk_treg
imm_GEM_12	imm_GEM_51	mono4	bcell_1
imm_GEM_12	imm_GEM_61	mono4	mono5
imm_GEM_14	imm_GEM_32	cd8t_2_4_5	cd8t_7
imm_GEM_15	epi_GEM_9	nk1	epi8
imm_GEM_15	imm_GEM_27	nk1	bcell_1
imm_GEM_18	fib_GEM_37	mono6	fib6
imm_GEM_18	imm_GEM_19	mono6	mono7
imm_GEM_19	imm_GEM_12	mono7	mono4
imm_GEM_2	endo_GEM_2	mono	endo_2_3_6
imm_GEM_2	epi_GEM_38	mono	epi1
imm_GEM_2	imm_GEM_15	mono	nk1
imm_GEM_2	imm_GEM_3	mono	cd8t_nk_treg
imm_GEM_26	imm_GEM_17	cd4t_2	nk3
imm_GEM_27	endo_GEM_31	bcell_1	endo3
imm_GEM_29	epi_GEM_32	mono1_2	epi4
imm_GEM_3	imm_GEM_26	cd8t_nk_treg	cd4t_2
imm_GEM_3	imm_GEM_32	cd8t_nk_treg	cd8t_7
imm_GEM_3	imm_GEM_61	cd8t_nk_treg	mono5
imm_GEM_32	imm_GEM_17	cd8t_7	nk3
imm_GEM_33	imm_GEM_14	cd8t_8	cd8t_2_4_5
imm_GEM_33	imm_GEM_15	cd8t_8	nk1
imm_GEM_34	imm_GEM_57	cd8t_6	cd4t_5
imm_GEM_38	imm_GEM_18	cd8t_3	mono6
imm_GEM_4	imm_GEM_1	mono8	tcell_nk_bcell
imm_GEM_4	imm_GEM_41	mono8	nk2
imm_GEM_44	epi_GEM_23	cd8t_2	epi1
imm_GEM_44	epi_GEM_39	cd8t_2	epi1
imm_GEM_44	epi_GEM_51	cd8t_2	epi1
imm_GEM_5	endo_GEM_38	cd8t_2	endo6
imm_GEM_5	epi_GEM_30	cd8t_2	epi1
imm_GEM_57	epi_GEM_62	cd4t_5	epi2_7
imm_GEM_6	imm_GEM_20	cd4t_1	mono9
imm_GEM_6	imm_GEM_9	cd4t_1	cd4t_3
imm_GEM_61	imm_GEM_10	mono5	mono2
